# HOXD13 is a direct EWS-FLI1 target and moderates fusion-dependent transcriptional states

**DOI:** 10.1101/2022.01.31.478548

**Authors:** April A. Apfelbaum, Feinan Wu, Brian Magnuson, Allegra G. Hawkins, Jennifer A. Jiménez, Sean D. Taylor, Elise R. Pfaltzgraff, Jane Y. Song, Cody Hall, Deneen M. Wellik, Mats Ljungman, Scott Furlan, Russell J.H. Ryan, Jay F. Sarthy, Elizabeth R. Lawlor

**Affiliations:** Cancer Biology PhD Program, University of Michigan, Ann Arbor, MI, 48109, USA; Seattle Children’s Research Institute, Seattle, WA, 98101, USA; Genomics and Bioinformatics Shared Resource, Fred Hutchinson Cancer Research Center, Seattle, WA, 98109, USA; Department of Biostatistics, University of Michigan, Ann Arbor, MI, 48109, USA; Childhood Cancer Data Lab Alex’s Lemonade Stand Foundation, Philadelphia, PA, USA; Department of Pediatrics, University of Michigan, Ann Arbor, MI, 48109, USA; Immunology Discovery, Genentech, Inc., 1 DNA Way, South San Francisco, CA 94080, USA; Department of Pathology, University of Michigan, Ann Arbor, MI, 48109, USA; Department of Cell and Regenerative Biology, University of Wisconsin, Madison, WI, 53705; Department of Radiation Oncology, University of Michigan, Ann Arbor, MI, 48109, USA; Fred Hutch Cancer Research Center, Seattle, WA, 98109, USA; Department of Pediatrics, University of Washington, Seattle, WA, 98105, USA

**Keywords:** EWS-FLI1, HOXD13, epigenetics, development, enhancer reprogramming, Ewing sarcoma, neuro-mesenchymal, cell state, CUT&RUN, CITE-seq

## Abstract

Oncogenic fusion proteins display exquisite tissue specificity, revealing that malignant transformation requires cooperation with cell-autonomous factors. Recent studies have also demonstrated that tumorigenicity of Ewing sarcoma requires precise regulation of the transcriptional activity of the EWS-FLI1 oncogenic driver. Here we show that the developmentally and anatomically restricted transcription factor *HOXD13* is a direct target of EWS-FLI1. Transcriptomic and CUT&RUN studies revealed that HOXD13 binds active, fusion-bound enhancers, resulting in altered expression of EWS-FLI1-induced targets. More strikingly, HOXD13 was found to bind and activate cis-regulatory regions of genes that are normally repressed by EWS-FLI1. Single-cell sequencing demonstrated marked intra-tumoral heterogeneity of HOXD13 transcriptional activity and revealed that antagonism between HOXD13-mediated gene activation and EWS-FLI1-dependent gene repression confers a spectrum of transcriptional cell states along a mesenchymal axis. Thus, HOXD13 serves as an internal rheostat for EWS-FLI1 activity, providing a paradigm for tissue-specific transcription factors as critical partners in fusion-driven cancers.
