## Supplementary Table S3 for "HOXD13 is a direct EWS-FLI1 target and moderates fusion-dependent transcriptional states"

### Sheet: All_lines_up_with_HOXD13 _KD
Overlap Results
Collection(s):	C2, C5, H
# overlaps shown:	10
# genesets in collections:	21041
# genes in comparison (n):	22
# genes in universe (N):	40071
Gene Set Name	# Genes in Gene Set (K)	Description	# Genes in Overlap (k)	k/K	p-value	FDR q-value	-log10 FDR
GO_NEUROGENESIS	1674	Generation of cells within the nervous system. [GO_REF:0000021, GOC:cls, GOC:curators, GOC:dgh, GOC:dph, GOC:jid]	12	0.0072	1.19e-11	2.51e-07	6.60033
GO_NEURON_DIFFERENTIATION	1406	The process in which a relatively unspecialized cell acquires specialized features of a neuron. [GOC:mah]	10	0.0071	1.21e-09	1.27e-05	4.8962
GO_NEURON_DEVELOPMENT	1143	The process whose specific outcome is the progression of a neuron over time, from initial commitment of the cell to a specific fate, to the fully functional differentiated cell. [GOC:dph]	9	0.0079	4.31e-09	3.03e-05	4.51856
GO_SOMATODENDRITIC_COMPARTMENT	859	The region of a neuron that includes the cell body (cell soma) and dendrite(s), but excludes the axon. [GOC:pad, GOC:PARL]	8	0.0093	1.06e-08	5.57e-05	4.25414
GO_NEURON_PROJECTION	1366	A prolongation or process extending from a nerve cell, e.g. an axon or dendrite. [GOC:jl, http://www.cogsci.princeton.edu/~wn/]	9	0.0066	2.02e-08	8.39e-05	4.07624
GO_CELL_MORPHOGENESIS_INVOLVED_IN_NEURON_DIFFERENTIATION	604	The process in which the structures of a neuron are generated and organized. This process occurs while the initially relatively unspecialized cell is acquiring the specialized features of a neuron. [GOC:dph, GOC:tb]	7	0.0116	2.39e-08	8.39e-05	4.07624
BENPORATH_SUZ12_TARGETS	1033	Set 'Suz12 targets': genes identified by ChIP on chip as targets of the Polycomb protein SUZ12 [GeneID=23512] in human embryonic stem cells.	8	0.0077	4.4e-08	0.000132	3.87943
GO_CELL_PART_MORPHOGENESIS	705	The process in which the anatomical structures of a cell part are generated and organized. [GOC:mah]	7	0.0099	6.87e-08	0.000181	3.74232
BENPORATH_ES_WITH_H3K27ME3	1113	Set 'H3K27 bound': genes posessing the trimethylated H3K27 (H3K27me3) mark in their promoters in human embryonic stem cells, as identified by ChIP on chip.	8	0.0072	7.81e-08	0.000183	3.73755
RIGGI_EWING_SARCOMA_PROGENITOR_UP	434	Genes up-regulated in mesenchymal stem cells (MSC) engineered to express EWS-FLI1 [GeneID=2130;2321] fusion protein.	6	0.0138	1e-07	0.000205	3.68825
Gene/Gene Set Overlap Matrix
Entrez Gene Id	Gene Symbol	Gene Description	GO_NEUROGENESIS	GO_NEURON_DIFFERENTIATION	GO_NEURON_DEVELOPMENT	GO_SOMATODENDRITIC_COMPARTMENT	GO_NEURON_PROJECTION	GO_CELL_MORPHOGENESIS_INVOLVED_IN_NEURON_DIFFERENTIATION	BENPORATH_SUZ12_TARGETS	GO_CELL_PART_MORPHOGENESIS	BENPORATH_ES_WITH_H3K27ME3	RIGGI_EWING_SARCOMA_PROGENITOR_UP
4804	NGFR	nerve growth factor receptor [Source:HGNC Symbol;Acc:HGNC:7809]	GO_NEUROGENESIS	GO_NEURON_DIFFERENTIATION	GO_NEURON_DEVELOPMENT	GO_SOMATODENDRITIC_COMPARTMENT	GO_NEURON_PROJECTION	GO_CELL_MORPHOGENESIS_INVOLVED_IN_NEURON_DIFFERENTIATION	BENPORATH_SUZ12_TARGETS	GO_CELL_PART_MORPHOGENESIS	BENPORATH_ES_WITH_H3K27ME3	RIGGI_EWING_SARCOMA_PROGENITOR_UP
2049	EPHB3	EPH receptor B3 [Source:HGNC Symbol;Acc:HGNC:3394]	GO_NEUROGENESIS	GO_NEURON_DIFFERENTIATION	GO_NEURON_DEVELOPMENT	GO_SOMATODENDRITIC_COMPARTMENT	GO_NEURON_PROJECTION	GO_CELL_MORPHOGENESIS_INVOLVED_IN_NEURON_DIFFERENTIATION	BENPORATH_SUZ12_TARGETS	GO_CELL_PART_MORPHOGENESIS	BENPORATH_ES_WITH_H3K27ME3
885	CCK	cholecystokinin [Source:HGNC Symbol;Acc:HGNC:1569]	GO_NEUROGENESIS	GO_NEURON_DIFFERENTIATION	GO_NEURON_DEVELOPMENT	GO_SOMATODENDRITIC_COMPARTMENT	GO_NEURON_PROJECTION	GO_CELL_MORPHOGENESIS_INVOLVED_IN_NEURON_DIFFERENTIATION		GO_CELL_PART_MORPHOGENESIS
5979	RET	ret proto-oncogene [Source:HGNC Symbol;Acc:HGNC:9967]	GO_NEUROGENESIS	GO_NEURON_DIFFERENTIATION	GO_NEURON_DEVELOPMENT	GO_SOMATODENDRITIC_COMPARTMENT	GO_NEURON_PROJECTION	GO_CELL_MORPHOGENESIS_INVOLVED_IN_NEURON_DIFFERENTIATION		GO_CELL_PART_MORPHOGENESIS
50944	SHANK1	SH3 and multiple ankyrin repeat domains 1 [Source:HGNC Symbol;Acc:HGNC:15474]	GO_NEUROGENESIS	GO_NEURON_DIFFERENTIATION	GO_NEURON_DEVELOPMENT	GO_SOMATODENDRITIC_COMPARTMENT	GO_NEURON_PROJECTION	GO_CELL_MORPHOGENESIS_INVOLVED_IN_NEURON_DIFFERENTIATION		GO_CELL_PART_MORPHOGENESIS
64072	CDH23	cadherin related 23 [Source:HGNC Symbol;Acc:HGNC:13733]	GO_NEUROGENESIS	GO_NEURON_DIFFERENTIATION	GO_NEURON_DEVELOPMENT		GO_NEURON_PROJECTION		BENPORATH_SUZ12_TARGETS		BENPORATH_ES_WITH_H3K27ME3
2675	GFRA2	GDNF family receptor alpha 2 [Source:HGNC Symbol;Acc:HGNC:4244]	GO_NEUROGENESIS	GO_NEURON_DIFFERENTIATION	GO_NEURON_DEVELOPMENT			GO_CELL_MORPHOGENESIS_INVOLVED_IN_NEURON_DIFFERENTIATION	BENPORATH_SUZ12_TARGETS	GO_CELL_PART_MORPHOGENESIS		RIGGI_EWING_SARCOMA_PROGENITOR_UP
7422	VEGFA	vascular endothelial growth factor A [Source:HGNC Symbol;Acc:HGNC:12680]	GO_NEUROGENESIS	GO_NEURON_DIFFERENTIATION	GO_NEURON_DEVELOPMENT			GO_CELL_MORPHOGENESIS_INVOLVED_IN_NEURON_DIFFERENTIATION		GO_CELL_PART_MORPHOGENESIS
864	RUNX3	RUNX family transcription factor 3 [Source:HGNC Symbol;Acc:HGNC:10473]	GO_NEUROGENESIS	GO_NEURON_DIFFERENTIATION	GO_NEURON_DEVELOPMENT
5081	PAX7	paired box 7 [Source:HGNC Symbol;Acc:HGNC:8621]	GO_NEUROGENESIS	GO_NEURON_DIFFERENTIATION					BENPORATH_SUZ12_TARGETS		BENPORATH_ES_WITH_H3K27ME3
5453	POU3F1	POU class 3 homeobox 1 [Source:HGNC Symbol;Acc:HGNC:9214]	GO_NEUROGENESIS						BENPORATH_SUZ12_TARGETS		BENPORATH_ES_WITH_H3K27ME3
7291	TWIST1	twist family bHLH transcription factor 1 [Source:HGNC Symbol;Acc:HGNC:12428]	GO_NEUROGENESIS								BENPORATH_ES_WITH_H3K27ME3
4923	NTSR1	neurotensin receptor 1 [Source:HGNC Symbol;Acc:HGNC:8039]				GO_SOMATODENDRITIC_COMPARTMENT	GO_NEURON_PROJECTION
3780	KCNN1	potassium calcium-activated channel subfamily N member 1 [Source:HGNC Symbol;Acc:HGNC:6290]				GO_SOMATODENDRITIC_COMPARTMENT	GO_NEURON_PROJECTION
773	CACNA1A	calcium voltage-gated channel subunit alpha1 A [Source:HGNC Symbol;Acc:HGNC:1388]				GO_SOMATODENDRITIC_COMPARTMENT			BENPORATH_SUZ12_TARGETS		BENPORATH_ES_WITH_H3K27ME3
9899	SV2B	synaptic vesicle glycoprotein 2B [Source:HGNC Symbol;Acc:HGNC:16874]					GO_NEURON_PROJECTION		BENPORATH_SUZ12_TARGETS		BENPORATH_ES_WITH_H3K27ME3	RIGGI_EWING_SARCOMA_PROGENITOR_UP
1849	DUSP7	dual specificity phosphatase 7 [Source:HGNC Symbol;Acc:HGNC:3073]										RIGGI_EWING_SARCOMA_PROGENITOR_UP
147872	KASH5	KASH domain containing 5 [Source:HGNC Symbol;Acc:HGNC:26520]										RIGGI_EWING_SARCOMA_PROGENITOR_UP
339766	MROH2A	maestro heat like repeat family member 2A [Source:HGNC Symbol;Acc:HGNC:27936]										RIGGI_EWING_SARCOMA_PROGENITOR_UP
7316	UBC	ubiquitin C [Source:HGNC Symbol;Acc:HGNC:12468]
84435	ADGRA1	adhesion G protein-coupled receptor A1 [Source:HGNC Symbol;Acc:HGNC:13838]
284119	CAVIN1	caveolae associated protein 1 [Source:HGNC Symbol;Acc:HGNC:9688]

### Sheet: All_lines_down_with_HOXD13 _KD
Overlap Results
Collection(s):	C2, C5, H
# overlaps shown:	10
# genesets in collections:	21041
# genes in comparison (n):	87
# genes in universe (N):	40071
Gene Set Name	# Genes in Gene Set (K)	Description	# Genes in Overlap (k)	k/K	p-value	FDR q-value	-log10 FDR
SENESE_HDAC3_TARGETS_UP	494	Genes up-regulated in U2OS cells (osteosarcoma) upon knockdown of HDAC3 [GeneID=8841] by RNAi.	18	0.0364	2.8e-17	5.88e-13	12.2306
KINSEY_TARGETS_OF_EWSR1_FLII_FUSION_DN	333	Genes down-regulated in TC71 and EWS502 cells (Ewing's sarcoma) by EWSR1-FLI1 [GeneID=2130;2314] as inferred from RNAi knockdown of this fusion protein.	15	0.045	6.97e-16	7.33e-12	11.1349
CHARAFE_BREAST_CANCER_LUMINAL_VS_MESENCHYMAL_DN	465	Genes down-regulated in luminal-like breast cancer cell lines compared to the mesenchymal-like ones.	16	0.0344	4.66e-15	2.34e-11	10.6308
NUYTTEN_EZH2_TARGETS_UP	1033	Genes up-regulated in PC3 cells (prostate cancer) after knockdown of EZH2 [GeneID=2146] by RNAi.	21	0.0203	5.38e-15	2.34e-11	10.6308
CHICAS_RB1_TARGETS_CONFLUENT	566	Genes up-regulated in confluent IMR90 cells (fibroblast) after knockdown of RB1 [GeneID=5925] by RNAi.	17	0.03	5.55e-15	2.34e-11	10.6308
GO_CELL_JUNCTION_ORGANIZATION	713	A process that is carried out at the cellular level which results in the assembly, arrangement of constituent parts, or disassembly of a cell junction. A cell junction is a specialized region of connection between two cells or between a cell and the extracellular matrix. [GOC:dph, GOC:jl, GOC:mah]	18	0.0252	1.59e-14	5.56e-11	10.2549
WANG_SMARCE1_TARGETS_UP	292	Genes up-regulated in BT549 cells (breast cancer) by expression of SMARCE1 [GeneID=6605] off a retroviral vector.	13	0.0445	7.9e-14	2.38e-10	9.62342
BOQUEST_STEM_CELL_UP	262	Genes up-regulated in freshly isolated CD31- [GeneID=5175] (stromal stem cells from adipose tissue) versus the CD31+ (non-stem) counterparts.	12	0.0458	5.45e-13	1.41e-09	8.85078
GO_BIOLOGICAL_ADHESION	1481	The attachment of a cell or organism to a substrate, another cell, or other organism. Biological adhesion includes intracellular attachment between membrane regions. [GOC:isa_complete]	22	0.0149	6.05e-13	1.41e-09	8.85078
GO_CELL_SUBSTRATE_ADHESION	359	The attachment of a cell to the underlying substrate via adhesion molecules. [GOC:mah, GOC:pf]	13	0.0362	1.09e-12	2.29e-09	8.64016
Gene/Gene Set Overlap Matrix
Entrez Gene Id	Gene Symbol	Gene Description	SENESE_HDAC3_TARGETS_UP	KINSEY_TARGETS_OF_EWSR1_FLII_FUSION_DN	CHARAFE_BREAST_CANCER_LUMINAL_VS_MESENCHYMAL_DN	NUYTTEN_EZH2_TARGETS_UP	CHICAS_RB1_TARGETS_CONFLUENT	GO_CELL_JUNCTION_ORGANIZATION	WANG_SMARCE1_TARGETS_UP	BOQUEST_STEM_CELL_UP	GO_BIOLOGICAL_ADHESION	GO_CELL_SUBSTRATE_ADHESION
7048	TGFBR2	transforming growth factor beta receptor 2 [Source:HGNC Symbol;Acc:HGNC:11773]	SENESE_HDAC3_TARGETS_UP	KINSEY_TARGETS_OF_EWSR1_FLII_FUSION_DN	CHARAFE_BREAST_CANCER_LUMINAL_VS_MESENCHYMAL_DN	NUYTTEN_EZH2_TARGETS_UP	CHICAS_RB1_TARGETS_CONFLUENT				GO_BIOLOGICAL_ADHESION
2335	FN1	fibronectin 1 [Source:HGNC Symbol;Acc:HGNC:3778]	SENESE_HDAC3_TARGETS_UP	KINSEY_TARGETS_OF_EWSR1_FLII_FUSION_DN		NUYTTEN_EZH2_TARGETS_UP	CHICAS_RB1_TARGETS_CONFLUENT	GO_CELL_JUNCTION_ORGANIZATION	WANG_SMARCE1_TARGETS_UP		GO_BIOLOGICAL_ADHESION	GO_CELL_SUBSTRATE_ADHESION
817	CAMK2D	calcium/calmodulin dependent protein kinase II delta [Source:HGNC Symbol;Acc:HGNC:1462]	SENESE_HDAC3_TARGETS_UP	KINSEY_TARGETS_OF_EWSR1_FLII_FUSION_DN			CHICAS_RB1_TARGETS_CONFLUENT
5270	SERPINE2	serpin family E member 2 [Source:HGNC Symbol;Acc:HGNC:8951]	SENESE_HDAC3_TARGETS_UP		CHARAFE_BREAST_CANCER_LUMINAL_VS_MESENCHYMAL_DN	NUYTTEN_EZH2_TARGETS_UP				BOQUEST_STEM_CELL_UP	GO_BIOLOGICAL_ADHESION
8091	HMGA2	high mobility group AT-hook 2 [Source:HGNC Symbol;Acc:HGNC:5009]	SENESE_HDAC3_TARGETS_UP		CHARAFE_BREAST_CANCER_LUMINAL_VS_MESENCHYMAL_DN	NUYTTEN_EZH2_TARGETS_UP
1021	CDK6	cyclin dependent kinase 6 [Source:HGNC Symbol;Acc:HGNC:1777]	SENESE_HDAC3_TARGETS_UP		CHARAFE_BREAST_CANCER_LUMINAL_VS_MESENCHYMAL_DN						GO_BIOLOGICAL_ADHESION	GO_CELL_SUBSTRATE_ADHESION
79642	ARSJ	arylsulfatase family member J [Source:HGNC Symbol;Acc:HGNC:26286]	SENESE_HDAC3_TARGETS_UP		CHARAFE_BREAST_CANCER_LUMINAL_VS_MESENCHYMAL_DN
2744	GLS	glutaminase [Source:HGNC Symbol;Acc:HGNC:4331]	SENESE_HDAC3_TARGETS_UP		CHARAFE_BREAST_CANCER_LUMINAL_VS_MESENCHYMAL_DN
3655	ITGA6	integrin subunit alpha 6 [Source:HGNC Symbol;Acc:HGNC:6142]	SENESE_HDAC3_TARGETS_UP				CHICAS_RB1_TARGETS_CONFLUENT	GO_CELL_JUNCTION_ORGANIZATION			GO_BIOLOGICAL_ADHESION	GO_CELL_SUBSTRATE_ADHESION
7046	TGFBR1	transforming growth factor beta receptor 1 [Source:HGNC Symbol;Acc:HGNC:11772]	SENESE_HDAC3_TARGETS_UP					GO_CELL_JUNCTION_ORGANIZATION	WANG_SMARCE1_TARGETS_UP
10788	IQGAP2	IQ motif containing GTPase activating protein 2 [Source:HGNC Symbol;Acc:HGNC:6111]	SENESE_HDAC3_TARGETS_UP						WANG_SMARCE1_TARGETS_UP
9732	DOCK4	dedicator of cytokinesis 4 [Source:HGNC Symbol;Acc:HGNC:19192]	SENESE_HDAC3_TARGETS_UP
5337	PLD1	phospholipase D1 [Source:HGNC Symbol;Acc:HGNC:9067]	SENESE_HDAC3_TARGETS_UP
5142	PDE4B	phosphodiesterase 4B [Source:HGNC Symbol;Acc:HGNC:8781]	SENESE_HDAC3_TARGETS_UP
23200	ATP11B	ATPase phospholipid transporting 11B (putative) [Source:HGNC Symbol;Acc:HGNC:13553]	SENESE_HDAC3_TARGETS_UP
444	ASPH	aspartate beta-hydroxylase [Source:HGNC Symbol;Acc:HGNC:757]	SENESE_HDAC3_TARGETS_UP
55117	SLC6A15	solute carrier family 6 member 15 [Source:HGNC Symbol;Acc:HGNC:13621]	SENESE_HDAC3_TARGETS_UP
55534	MAML3	mastermind like transcriptional coactivator 3 [Source:HGNC Symbol;Acc:HGNC:16272]	SENESE_HDAC3_TARGETS_UP
51454	GULP1	GULP PTB domain containing engulfment adaptor 1 [Source:HGNC Symbol;Acc:HGNC:18649]		KINSEY_TARGETS_OF_EWSR1_FLII_FUSION_DN	CHARAFE_BREAST_CANCER_LUMINAL_VS_MESENCHYMAL_DN	NUYTTEN_EZH2_TARGETS_UP			WANG_SMARCE1_TARGETS_UP
4907	NT5E	5'-nucleotidase ecto [Source:HGNC Symbol;Acc:HGNC:8021]		KINSEY_TARGETS_OF_EWSR1_FLII_FUSION_DN	CHARAFE_BREAST_CANCER_LUMINAL_VS_MESENCHYMAL_DN	NUYTTEN_EZH2_TARGETS_UP				BOQUEST_STEM_CELL_UP	GO_BIOLOGICAL_ADHESION
7414	VCL	vinculin [Source:HGNC Symbol;Acc:HGNC:12665]		KINSEY_TARGETS_OF_EWSR1_FLII_FUSION_DN	CHARAFE_BREAST_CANCER_LUMINAL_VS_MESENCHYMAL_DN			GO_CELL_JUNCTION_ORGANIZATION			GO_BIOLOGICAL_ADHESION	GO_CELL_SUBSTRATE_ADHESION
3915	LAMC1	laminin subunit gamma 1 [Source:HGNC Symbol;Acc:HGNC:6492]		KINSEY_TARGETS_OF_EWSR1_FLII_FUSION_DN	CHARAFE_BREAST_CANCER_LUMINAL_VS_MESENCHYMAL_DN			GO_CELL_JUNCTION_ORGANIZATION			GO_BIOLOGICAL_ADHESION	GO_CELL_SUBSTRATE_ADHESION
3371	TNC	tenascin C [Source:HGNC Symbol;Acc:HGNC:5318]		KINSEY_TARGETS_OF_EWSR1_FLII_FUSION_DN		NUYTTEN_EZH2_TARGETS_UP		GO_CELL_JUNCTION_ORGANIZATION		BOQUEST_STEM_CELL_UP	GO_BIOLOGICAL_ADHESION
2308	FOXO1	forkhead box O1 [Source:HGNC Symbol;Acc:HGNC:3819]		KINSEY_TARGETS_OF_EWSR1_FLII_FUSION_DN		NUYTTEN_EZH2_TARGETS_UP			WANG_SMARCE1_TARGETS_UP
6281	S100A10	S100 calcium binding protein A10 [Source:HGNC Symbol;Acc:HGNC:10487]		KINSEY_TARGETS_OF_EWSR1_FLII_FUSION_DN			CHICAS_RB1_TARGETS_CONFLUENT	GO_CELL_JUNCTION_ORGANIZATION			GO_BIOLOGICAL_ADHESION	GO_CELL_SUBSTRATE_ADHESION
57568	SIPA1L2	signal induced proliferation associated 1 like 2 [Source:HGNC Symbol;Acc:HGNC:23800]		KINSEY_TARGETS_OF_EWSR1_FLII_FUSION_DN			CHICAS_RB1_TARGETS_CONFLUENT		WANG_SMARCE1_TARGETS_UP
1290	COL5A2	collagen type V alpha 2 chain [Source:HGNC Symbol;Acc:HGNC:2210]		KINSEY_TARGETS_OF_EWSR1_FLII_FUSION_DN			CHICAS_RB1_TARGETS_CONFLUENT			BOQUEST_STEM_CELL_UP
284	ANGPT1	angiopoietin 1 [Source:HGNC Symbol;Acc:HGNC:484]		KINSEY_TARGETS_OF_EWSR1_FLII_FUSION_DN						BOQUEST_STEM_CELL_UP	GO_BIOLOGICAL_ADHESION	GO_CELL_SUBSTRATE_ADHESION
9201	DCLK1	doublecortin like kinase 1 [Source:HGNC Symbol;Acc:HGNC:2700]		KINSEY_TARGETS_OF_EWSR1_FLII_FUSION_DN						BOQUEST_STEM_CELL_UP
55022	PID1	phosphotyrosine interaction domain containing 1 [Source:HGNC Symbol;Acc:HGNC:26084]		KINSEY_TARGETS_OF_EWSR1_FLII_FUSION_DN						BOQUEST_STEM_CELL_UP
4131	MAP1B	microtubule associated protein 1B [Source:HGNC Symbol;Acc:HGNC:6836]			CHARAFE_BREAST_CANCER_LUMINAL_VS_MESENCHYMAL_DN	NUYTTEN_EZH2_TARGETS_UP	CHICAS_RB1_TARGETS_CONFLUENT	GO_CELL_JUNCTION_ORGANIZATION	WANG_SMARCE1_TARGETS_UP
388650	DIPK1A	divergent protein kinase domain 1A [Source:HGNC Symbol;Acc:HGNC:32213]			CHARAFE_BREAST_CANCER_LUMINAL_VS_MESENCHYMAL_DN	NUYTTEN_EZH2_TARGETS_UP	CHICAS_RB1_TARGETS_CONFLUENT			BOQUEST_STEM_CELL_UP
10391	CORO2B	coronin 2B [Source:HGNC Symbol;Acc:HGNC:2256]			CHARAFE_BREAST_CANCER_LUMINAL_VS_MESENCHYMAL_DN			GO_CELL_JUNCTION_ORGANIZATION			GO_BIOLOGICAL_ADHESION	GO_CELL_SUBSTRATE_ADHESION
51201	ZDHHC2	zinc finger DHHC-type palmitoyltransferase 2 [Source:HGNC Symbol;Acc:HGNC:18469]			CHARAFE_BREAST_CANCER_LUMINAL_VS_MESENCHYMAL_DN			GO_CELL_JUNCTION_ORGANIZATION			GO_BIOLOGICAL_ADHESION
80114	BICC1	BicC family RNA binding protein 1 [Source:HGNC Symbol;Acc:HGNC:19351]			CHARAFE_BREAST_CANCER_LUMINAL_VS_MESENCHYMAL_DN					BOQUEST_STEM_CELL_UP
26064	RAI14	retinoic acid induced 14 [Source:HGNC Symbol;Acc:HGNC:14873]			CHARAFE_BREAST_CANCER_LUMINAL_VS_MESENCHYMAL_DN
2048	EPHB2	EPH receptor B2 [Source:HGNC Symbol;Acc:HGNC:3393]				NUYTTEN_EZH2_TARGETS_UP	CHICAS_RB1_TARGETS_CONFLUENT	GO_CELL_JUNCTION_ORGANIZATION
160335	TMTC2	transmembrane O-mannosyltransferase targeting cadherins 2 [Source:HGNC Symbol;Acc:HGNC:25440]				NUYTTEN_EZH2_TARGETS_UP	CHICAS_RB1_TARGETS_CONFLUENT
10979	FERMT2	fermitin family member 2 [Source:HGNC Symbol;Acc:HGNC:15767]				NUYTTEN_EZH2_TARGETS_UP		GO_CELL_JUNCTION_ORGANIZATION			GO_BIOLOGICAL_ADHESION	GO_CELL_SUBSTRATE_ADHESION
144100	PLEKHA7	pleckstrin homology domain containing A7 [Source:HGNC Symbol;Acc:HGNC:27049]				NUYTTEN_EZH2_TARGETS_UP		GO_CELL_JUNCTION_ORGANIZATION			GO_BIOLOGICAL_ADHESION
10090	UST	uronyl 2-sulfotransferase [Source:HGNC Symbol;Acc:HGNC:17223]				NUYTTEN_EZH2_TARGETS_UP				BOQUEST_STEM_CELL_UP
26040	SETBP1	SET binding protein 1 [Source:HGNC Symbol;Acc:HGNC:15573]				NUYTTEN_EZH2_TARGETS_UP				BOQUEST_STEM_CELL_UP
2589	GALNT1	polypeptide N-acetylgalactosaminyltransferase 1 [Source:HGNC Symbol;Acc:HGNC:4123]				NUYTTEN_EZH2_TARGETS_UP
5066	PAM	peptidylglycine alpha-amidating monooxygenase [Source:HGNC Symbol;Acc:HGNC:8596]				NUYTTEN_EZH2_TARGETS_UP
9331	B4GALT6	beta-1,4-galactosyltransferase 6 [Source:HGNC Symbol;Acc:HGNC:929]				NUYTTEN_EZH2_TARGETS_UP
11174	ADAMTS6	ADAM metallopeptidase with thrombospondin type 1 motif 6 [Source:HGNC Symbol;Acc:HGNC:222]				NUYTTEN_EZH2_TARGETS_UP
60468	BACH2	BTB domain and CNC homolog 2 [Source:HGNC Symbol;Acc:HGNC:14078]				NUYTTEN_EZH2_TARGETS_UP
10129	FRY	FRY microtubule binding protein [Source:HGNC Symbol;Acc:HGNC:20367]					CHICAS_RB1_TARGETS_CONFLUENT		WANG_SMARCE1_TARGETS_UP
3676	ITGA4	integrin subunit alpha 4 [Source:HGNC Symbol;Acc:HGNC:6140]					CHICAS_RB1_TARGETS_CONFLUENT				GO_BIOLOGICAL_ADHESION	GO_CELL_SUBSTRATE_ADHESION
26509	MYOF	myoferlin [Source:HGNC Symbol;Acc:HGNC:3656]					CHICAS_RB1_TARGETS_CONFLUENT
10046	MAMLD1	mastermind like domain containing 1 [Source:HGNC Symbol;Acc:HGNC:2568]					CHICAS_RB1_TARGETS_CONFLUENT
2201	FBN2	fibrillin 2 [Source:HGNC Symbol;Acc:HGNC:3604]					CHICAS_RB1_TARGETS_CONFLUENT
154043	CNKSR3	CNKSR family member 3 [Source:HGNC Symbol;Acc:HGNC:23034]					CHICAS_RB1_TARGETS_CONFLUENT
2555	GABRA2	gamma-aminobutyric acid type A receptor subunit alpha2 [Source:HGNC Symbol;Acc:HGNC:4076]						GO_CELL_JUNCTION_ORGANIZATION	WANG_SMARCE1_TARGETS_UP
287	ANK2	ankyrin 2 [Source:HGNC Symbol;Acc:HGNC:493]						GO_CELL_JUNCTION_ORGANIZATION		BOQUEST_STEM_CELL_UP
88	ACTN2	actinin alpha 2 [Source:HGNC Symbol;Acc:HGNC:164]						GO_CELL_JUNCTION_ORGANIZATION			GO_BIOLOGICAL_ADHESION	GO_CELL_SUBSTRATE_ADHESION
1012	CDH13	cadherin 13 [Source:HGNC Symbol;Acc:HGNC:1753]						GO_CELL_JUNCTION_ORGANIZATION			GO_BIOLOGICAL_ADHESION	GO_CELL_SUBSTRATE_ADHESION
7082	TJP1	tight junction protein 1 [Source:HGNC Symbol;Acc:HGNC:11827]						GO_CELL_JUNCTION_ORGANIZATION			GO_BIOLOGICAL_ADHESION
5937	RBMS1	RNA binding motif single stranded interacting protein 1 [Source:HGNC Symbol;Acc:HGNC:9907]							WANG_SMARCE1_TARGETS_UP
4163	MCC	MCC regulator of WNT signaling pathway [Source:HGNC Symbol;Acc:HGNC:6935]							WANG_SMARCE1_TARGETS_UP
25925	ZNF521	zinc finger protein 521 [Source:HGNC Symbol;Acc:HGNC:24605]							WANG_SMARCE1_TARGETS_UP
153478	PLEKHG4B	pleckstrin homology and RhoGEF domain containing G4B [Source:HGNC Symbol;Acc:HGNC:29399]							WANG_SMARCE1_TARGETS_UP
26033	ATRNL1	attractin like 1 [Source:HGNC Symbol;Acc:HGNC:29063]									GO_BIOLOGICAL_ADHESION	GO_CELL_SUBSTRATE_ADHESION
4684	NCAM1	neural cell adhesion molecule 1 [Source:HGNC Symbol;Acc:HGNC:7656]									GO_BIOLOGICAL_ADHESION
8745	ADAM23	ADAM metallopeptidase domain 23 [Source:HGNC Symbol;Acc:HGNC:202]									GO_BIOLOGICAL_ADHESION
22936	ELL2	elongation factor for RNA polymerase II 2 [Source:HGNC Symbol;Acc:HGNC:17064]
160851	DGKH	diacylglycerol kinase eta [Source:HGNC Symbol;Acc:HGNC:2854]
23348	DOCK9	dedicator of cytokinesis 9 [Source:HGNC Symbol;Acc:HGNC:14132]
5167	ENPP1	ectonucleotide pyrophosphatase/phosphodiesterase 1 [Source:HGNC Symbol;Acc:HGNC:3356]
55740	ENAH	ENAH actin regulator [Source:HGNC Symbol;Acc:HGNC:18271]
23012	STK38L	serine/threonine kinase 38 like [Source:HGNC Symbol;Acc:HGNC:17848]
55711	FAR2	fatty acyl-CoA reductase 2 [Source:HGNC Symbol;Acc:HGNC:25531]
3709	ITPR2	inositol 1,4,5-trisphosphate receptor type 2 [Source:HGNC Symbol;Acc:HGNC:6181]
5137	PDE1C	phosphodiesterase 1C [Source:HGNC Symbol;Acc:HGNC:8776]
814	CAMK4	calcium/calmodulin dependent protein kinase IV [Source:HGNC Symbol;Acc:HGNC:1464]
9462	RASAL2	RAS protein activator like 2 [Source:HGNC Symbol;Acc:HGNC:9874]
83643	CCDC3	coiled-coil domain containing 3 [Source:HGNC Symbol;Acc:HGNC:23813]
134829	CLVS2	clavesin 2 [Source:HGNC Symbol;Acc:HGNC:23046]
100628315	DNM3OS	DNM3 opposite strand/antisense RNA [Source:HGNC Symbol;Acc:HGNC:41228]
114884	OSBPL10	oxysterol binding protein like 10 [Source:HGNC Symbol;Acc:HGNC:16395]
90488	TMEM263	transmembrane protein 263 [Source:HGNC Symbol;Acc:HGNC:28281]
57670	KIAA1549	KIAA1549 [Source:HGNC Symbol;Acc:HGNC:22219]
65975	STK33	serine/threonine kinase 33 [Source:HGNC Symbol;Acc:HGNC:14568]
80003	PCNX2	pecanex 2 [Source:HGNC Symbol;Acc:HGNC:8736]
344558	SH3RF3	SH3 domain containing ring finger 3 [Source:HGNC Symbol;Acc:HGNC:24699]
11249	NXPH2	neurexophilin 2 [Source:HGNC Symbol;Acc:HGNC:8076]
401474	SAMD12	sterile alpha motif domain containing 12 [Source:HGNC Symbol;Acc:HGNC:31750]
